# *Candida albicans* reprograms host inosine metabolism to drive immunosuppressive macrophage polarization and gastric cancer carcinogenesis

**DOI:** 10.64898/2026.05.27.728170

**Authors:** Jinshui Tan, Yubo Xiong, Ao Cheng, Chen-song Zhang, Mengya Zhong, Jingsong Ma, Jiabao Zhao, Yifan Zhuang, Wei Wang, Guangchao Pan, Zeyang Lin, Shengyi Zhou, Huiwen Zhou, Guoqiang Su, Xuehui Hong

## Abstract

Gastric cancer (GC) is strongly associated with changes in the gastric microbiome. However, the direct contribution of individual pathogenic species to tumor initiation and progression remains poorly defined. Here, we identified *Candida albicans* (*C. albicans*), a fungus that ranks as the most significantly enriched taxon in GC tissues, can directly promote gastric carcinogenesis. We found that when *C*. *albicans* alone was colonized into the gastric mucosa of mice, it induced the complete sequence of GC-associated preneoplastic lesions, including chronic gastritis, mucinous metaplasia, and atypical hyperplasia, with 16% of colonized animals progressing to low-grade intraepithelial dysplasia. In *K19-C2mE* transgenic mice, a model of spontaneous GC formation, infection with *C*. *albicans* significantly accelerated GC formation, with synergistic effects observed upon co-infection with the well-known gastric carcinogen, *Helicobacter pylori*. Mechanistically, *C*. *albicans* upregulated inosine levels in both gastric tissues and circulation. This inosine promoted polarization of macrophages toward an M2-like phenotype by activating the adenosine A2a receptor (A2aR), creats an immunosuppressive microenvironment that protects GC cells from the tumoricidal effects of anti-tumor immunity. Depletion of M2 macrophages or pharmacological inhibition of A2aR attenuated *C*. *albicans*-mediated tumorigenesis. Clinically, elevated inosine levels correlated with prior *C*. *albicans* exposure and poorer outcomes of GC patients. Our findings establish *C*. *albicans* as a direct pro-tumorigenic pathogen in GC and highlight the inosine-A2aR-M2 macrophage axis as a promising target for therapeutic intervention.
