## Supplementary material for "*Candida albicans* reprograms host inosine metabolism to drive immunosuppressive macrophage polarization and gastric cancer carcinogenesis": Table S1

### Sheet: Sheet1
A) Cultured fungal colony from stomach of C. albicans-infected mice, 3 months post-infection
Colony no.	Organism (best match)	Score value
1	Candida albicans	2.22
2	No peaks found	0
3	Candida albicans	2.19
4	Candida albicans	2.08
5	No organism identification possible	1.63
6	No peaks found	0
7	Candida albicans	1.83
8	Candida glabrata	2.23
9	Candida albicans	2.19
10	Candida albicans	2.08
11	No peaks found	0
12	Candida albicans	1.78
B) Cultured fungal colony from stomach of C. albicans-infected mice, 6 months post-infection
Colony no.	Organism (best match)	Score value
1	Candida albicans	1.82
2	Candida glabrata	2.19
3	No peaks found	0
4	Candida albicans	2.12
5	Candida albicans	2.07
6	Candida albicans	1.87
7	Candida albicans	2.13
8	No peaks found	0
9	Candida glabrata	2.36
10	No peaks found	0
11	Candida albicans	1.87
12	Candida albicans	2.22
C) Cultured fungal colony from stomach of C. albicans-infected mice 9 months post-infection
Colony no.	Organism (best match)	Score value
1	Candida albicans	2.29
2	Candida albicans	2.23
3	No peaks found	0
4	Candida albicans	1.91
5	Candida glabrata	2.26
6	Candida albicans	1.85
7	No peaks found	0
8	Candida glabrata	2.25
9	Candida albicans	2.19
10	No peaks found	0
D) Cultured fungal colony from stomach of C. albicans-infected mice, 12 months post-infection
Colony no.	Organism (best match)	Score value
1	Candida glabrata	2.13
2	No peaks found	0
3	Candida albicans	2.24
4	Candida albicans	2.17
5	Candida albicans	2.23
6	No organism identification possible	1.69
7	Candida albicans	2.22
8	Candida glabrata	2.24
9	Candida albicans	2.14
10	Candida glabrata	1.93
11	No peaks found	2.22
12	No peaks found	0
E) Cultured fungal colony from stomach of C. albicans-infected germ-free mice, 9 months post-infection
Colony no.	Organism (best match)	Score value
1	Candida albicans	2.10
2	Candida albicans	2.01
3	Candida albicans	2.05
4	Candida albicans	2.19
5	Candida albicans	2.14
6	Candida albicans	2.04
7	Candida albicans	2.15
8	Candida albicans	2.18
9	Candida albicans	2.08
10	Candida albicans	2.14
F) Cultured fungal colony from stomach of S. cerevisiae or C. albicans-infected K19-C2mE mice, 2 months post-infection
Colony no.	Organism (best match)	Score value
1	Saccharomyces cerevisiae	2.15
2	Saccharomyces cerevisiae	2.11
3	Saccharomyces cerevisiae	2.20
4	Saccharomyces cerevisiae	2.02
5	Saccharomyces cerevisiae	2.07
6	Saccharomyces cerevisiae	2.18
7	Saccharomyces cerevisiae	2.16
8	Saccharomyces cerevisiae	2.14
9	Saccharomyces cerevisiae	1.91
10	Saccharomyces cerevisiae	1.99
1	Candida albicans	2.19
2	Candida albicans	2.18
3	Candida albicans	2.16
4	Candida albicans	2.08
5	Candida albicans	2.11
6	Candida glabrata	2.28
7	Candida albicans	2.11
8	Candida albicans	2.22
9	Candida glabrata	2.28
10	Candida albicans	2.16
11	Candida albicans	2.16
12	Candida albicans	2.14
G) Cultured fungal colony from stomach of gastric cancer patients
Colony no.	Organism (best match)	Score value
1	Candida albicans	2.24
2	Candida glabrata	2.17
3	Candida albicans	2.26
4	Candida albicans	2.19
5	No peaks found	0.00
6	Candida glabrata	2.03
7	Candida albicans	2.23
8	Candida albicans	2.14
9	Candida albicans	2.17
10	Candida albicans	2.22
11	Candida albicans	2.16
12	Candida albicans	2.19
