## Supplementary material for "*Candida albicans* reprograms host inosine metabolism to drive immunosuppressive macrophage polarization and gastric cancer carcinogenesis": Table S2

### Sheet: tissue
Metabolite Name	S. cerevisiae-1	S. cerevisiae-2	S. cerevisiae-3	S. cerevisiae-4	S. cerevisiae-5	C. albicans-1	C. albicans-2	C. albicans-3	C. albicans-4	C. albicans-5
D-(+)-Mannose	82620.1	85789.8	94146.6	80588.9	87309.6	2.28596e+06	3.53613e+06	2.74716e+06	1.12296e+06	1.65482e+06
4-COUMARATE	149648	2750.43	NA	1562.8	192190	1.30588e+06	1.60491e+06	1.66176e+06	9927.54	1.3163e+06
PHENYLPYRUVATE	149648	2750.43	NA	1562.8	192190	1.30588e+06	1.60491e+06	1.66176e+06	9927.54	1.3163e+06
p-Coumaric acid	149674	51578.3	45893.9	1591.49	192164	1.30548e+06	1.6045e+06	1.6611e+06	9786.61	1.31577e+06
Hydroxypyruvic Acid	6697.28	2270.94	7732.71	5326.33	7839.81	88395.2	65573.6	68349.5	336.308	46498.3
D-(+)-Glucose	179725	182313	183672	172713	168978	1.89842e+06	1.39508e+06	1.16006e+06	2.70612e+06	427340
D-Galactose	179725	182313	183672	172713	168978	1.89842e+06	1.39508e+06	1.16006e+06	2.70612e+06	427340
D-Xylonic Acid Lithium Salt	79067.4	106988	71910.2	102710	105221	467857	623795	909022	37695	420450
Prostaglandin F2A	1.52176e+06	1.46533e+06	2.28847e+06	1.50937e+06	1.51375e+06	1.18702e+07	7.35844e+06	1.03798e+07	1.28231e+06	8.17562e+06
FRUCTOSE 6-PHOSPHATE	2.13096e+06	2.22591e+06	2.01591e+06	2.11601e+06	2.12609e+06	1.24071e+07	9.57422e+06	8.43711e+06	3.41927e+06	5.62109e+06
Glucose 1-phosphate	2.13096e+06	2.22591e+06	2.01591e+06	2.11601e+06	2.12609e+06	1.24071e+07	9.57422e+06	8.43711e+06	3.41927e+06	5.62109e+06
Glucose 6-phosphate	2.13096e+06	2.22591e+06	2.01591e+06	2.11601e+06	2.12609e+06	1.24071e+07	9.57422e+06	8.43711e+06	3.41927e+06	5.62109e+06
MANNOSE 6-PHOSPHATE	2.13096e+06	2.22591e+06	2.01591e+06	2.11601e+06	2.12609e+06	1.24071e+07	9.57422e+06	8.43711e+06	3.41927e+06	5.62109e+06
GLYCERATE	90979.5	95166.3	80762	77870	48930.9	353222	318116	388852	109680	209048
Ionomycin	6030.61	4946.81	1920.79	3588.04	6013.93	17799.5	18927.7	17166.9	5434.58	15903
linarin	189223	121281	78581.3	264087	143523	736222	632179	477045	343935	438017
7a-Hydroxy-3-oxo-5b-cholanoic acid	121709	151551	17669.6	123172	135043	265041	215936	550480	317932	412168
Nutriacholic acid	121709	151551	17669.6	123172	135043	265041	215936	550480	317932	412168
Thymine	2.54513e+06	2.51926e+06	2.49269e+06	2.61669e+06	2.4855e+06	4.24698e+06	3.55655e+06	4.74338e+06	4.50842e+06	3.26336e+06
LITHOCHOLYLTAURINE	16718.8	11658.8	1647.91	13832.1	16321	31128.3	42515.2	52366.2	7585.87	50229.1
MALATE	679104	296547	698610	620205	617985	1.40584e+06	1.47325e+06	2.52001e+06	1.51857e+06	1.32514e+06
2,4-Di-tert-butylphenol	183806	214096	178940	231244	187905	892701	646561	517987	414268	325701
ASPARAGINE	1.13641e+06	1.23766e+06	610201	1.11083e+06	1.12663e+06	1.76301e+06	3.67434e+06	3.84952e+06	1.08023e+06	2.50896e+06
UREIDOPROPIONATE	1.13641e+06	1.23766e+06	610201	1.11083e+06	1.12663e+06	1.76301e+06	3.67434e+06	3.84952e+06	1.08023e+06	2.50896e+06
Citramalic acid	232235	223847	142983	250166	244828	614463	712039	612585	220535	520094
GALACTURONATE	228659	224953	203475	221103	224592	807989	620141	663094	215680	377997
GLUCURONATE	228659	224953	203475	221103	224592	807989	620141	663094	215680	377997
SUBERATE	22883.8	20514	21575.1	19527.7	16365.2	45497.8	47121.6	64160.9	21548.4	54192.4
3-Guanidinopropionic acid	319068	307892	299745	316520	320794	665557	639448	858670	264475	605032
PHENYLACETALDEHYDE	1.21377e+07	1.20332e+07	1.07147e+07	2.49774e+07	1.21556e+07	4.52746e+06	1.61593e+07	487112	2.18995e+06	1.29888e+06
5,6-Dihydro-5-Methyluracil	2.26766e+06	2.11801e+06	1.23955e+06	2.25154e+06	2.18064e+06	4.09503e+06	4.76314e+06	4.7496e+06	1.71765e+06	3.69548e+06
PANTOTHENATE	3.00707e+06	2.98173e+06	2.79881e+06	2.96958e+06	2.99675e+06	5.27978e+06	7.14086e+06	6.83464e+06	2.80027e+06	5.7185e+06
5-AMINOPENTANOATE	26317.6	26475.9	23545.6	23451.2	26372.4	45406.7	52938.7	64570.5	24207.4	47838.5
threo-Methylaspartic acid	7.02766e+06	7.20727e+06	7.01048e+06	7.10055e+06	7.2934e+06	1.23969e+07	1.62424e+07	1.55221e+07	1.04878e+07	1.05398e+07
4-Hydroxy-L-isoleucine	64301.4	63777.2	63197.8	64249.5	66481.1	130652	139398	134248	48218.9	109207
5-Thymidylic acid	45478.8	71515.5	73531.7	72861.1	73510.3	95710.3	125538	157085	129263	78372.3
THYMIDINE-MONOPHOSPHATE	45478.8	71515.5	73531.7	72861.1	73510.3	95710.3	125538	157085	129263	78372.3
Acetyl-11-keto-boswellic acid	78236.5	74256	37770.8	64671.5	69965.8	118027	111322	117064	91392.9	78222.3
Taurine	1.60535e+07	1.63233e+07	1.53825e+07	1.58656e+07	1.62677e+07	2.79953e+07	2.60174e+07	2.8241e+07	1.54288e+07	2.29162e+07
Inosine	469341	468996	433144	476904	452383	684190	870413	706256	736639	826274
INDOLEACETALDEHYDE	5.14615e+06	5.13096e+06	4.29472e+06	5.13901e+06	5.30929e+06	1.68676e+06	15441	897289	4.5986e+06	1.1691e+06
UROCANATE	2.28e+06	2.16872e+06	2.28184e+06	2.02732e+06	2.36335e+06	1.72516e+06	1.51998e+06	2.27306e+06	1.89857e+06	1.51796e+06
HEPTADECANOATE	3.17602e+06	3.06274e+06	3.81729e+06	3.1971e+06	3.09916e+06	2.33887e+06	3.24969e+06	2.13713e+06	2.87461e+06	2.41847e+06
Isopropyl myristate	3.17602e+06	3.06274e+06	3.81729e+06	3.1971e+06	3.09916e+06	2.33887e+06	3.24969e+06	2.13713e+06	2.87461e+06	2.41847e+06
PALMITATE	2.92942e+08	2.87272e+08	2.73665e+08	2.95229e+08	2.82588e+08	2.02975e+08	2.1884e+08	1.92159e+08	2.77281e+08	2.19735e+08
ARGININE	149136	204996	224731	141841	156425	29699.4	71192.8	60528.3	130701	123768
Glycerophosphocholine	1748146811	1772508655	1606494816	2230074623	1803666251	1115261028	1604983323	1175047161	1433303365	1523380356
1,8-Dihydroxyanthraquinone	18389.9	18958.1	14460.3	16511	17566	8875.39	9039.39	14260.1	15336	13248.9
Pentadecanoic acid	8.12099e+06	7.84706e+06	7.30399e+06	8.05788e+06	7.78077e+06	3.72924e+06	5.83054e+06	4.17998e+06	7.65216e+06	3.48171e+06
CAPRYLATE	29369.1	27416.1	19040.6	26665	15433.9	15118	15806.3	10884.8	10192.3	21885
N伪-Acetyl-L-arginine	1.87958e+06	1.8811e+06	1.78498e+06	3.27726e+06	1.94791e+06	1.09744e+06	1.54846e+06	1.16636e+06	1.45758e+06	1.21856e+06
7-DEHYDROCHOLESTEROL	13839.8	8241.09	8766.13	10146.3	8819.91	5600.29	3891.51	4385.07	8193.03	7079.05
N-ACETYLASPARTATE	1.39148e+06	1.30292e+06	1.30592e+06	1.32546e+06	1.40985e+06	419180	758303	714551	534082	1.17877e+06
OROTATE	769929	786878	758854	768680	799560	477106	394038	386252	64510.5	533557
URACIL 5-CARBOXYLATE	769929	786878	758854	768680	799560	477106	394038	386252	64510.5	533557
Propionylcarnitine (C3)	1.03162e+07	1.0225e+07	9.67052e+06	1.60163e+07	9.92651e+06	7.06468e+06	4.95351e+06	2.32794e+06	4.35237e+06	6.23348e+06
Eremofortin B	25204.4	42163.7	16136.8	34711.8	34032.4	26742.7	14606.5	7261.24	4522.22	14327.9
Amber Acid	692400	709884	660766	697286	703187	87356.6	233153	163548	201259	822961
D-Erythronolactone	692400	709884	660766	697286	703187	87356.6	233153	163548	201259	822961
METHYLMALONATE	692400	709884	660766	697286	703187	87356.6	233153	163548	201259	822961
SUCCINATE	692400	709884	660766	697286	703187	87356.6	233153	163548	201259	822961
Sodium taurodeoxycholate	141417	117699	78988.3	101944	124730	16506.8	65097.2	46629	6255.01	85929.5
2-Hydroxyphenethylamine	1.36198e+06	1.61635e+06	1.34899e+06	3.27605e+06	1.62355e+06	457451	2.08905e+06	32616.3	216723	119508
Apophedrin	1.36198e+06	1.61635e+06	1.34899e+06	3.27605e+06	1.62355e+06	457451	2.08905e+06	32616.3	216723	119508
PHENYLETHANOLAMINE	1.36198e+06	1.61635e+06	1.34899e+06	3.27605e+06	1.62355e+06	457451	2.08905e+06	32616.3	216723	119508
Tyramine	1.36198e+06	1.61635e+06	1.34899e+06	3.27605e+06	1.62355e+06	457451	2.08905e+06	32616.3	216723	119508
Stachydrine hydrochloride	2.26991e+06	2.31339e+06	2.21026e+06	3.0362e+06	2.34436e+06	82901.5	54789.5	99235.9	279499	103896

### Sheet: blood
Metabolite Name	S. cerevisiae-1	S. cerevisiae-2	S. cerevisiae-3	S. cerevisiae-4	S. cerevisiae-5	C. albicans-1	C. albicans-2	C. albicans-3	C. albicans-4	C. albicans-5
.DELTA.2-cis-Eicosenoic acid	477.961	1028.1	915.583	748.399	1300.78	855.592	1047.59	1487.2	1318.5	998.367
.DELTA.2-cis-Hexadecenoic acid	488.485	493.393	640.056	541.443	929.475	1249.9	1497.04	1020.1	1585.61	1316.81
.omega.-3 Arachidonic acid	1311.92	1030.37	1017.43	1106.83	1426.27	667.363	1007.09	747.029	745.485	928.105
1,2-Benzenedicarboxylic acid	1944.03	964.456	1059.33	1657.57	1549.65	2354.37	854.662	433.047	2488.46	1553.09
1,3-Cyclohexanedicarboxylic acid	2707.63	2140.95	2703.06	2833.74	2337.34	2100.96	1506.48	2665.56	1997.14	2539.03
10E,12Z-octadecadienoic acid	726.619	837.657	849.577	863.992	1022.91	1190.67	1123.07	1047.19	1195.5	1100.45
10-Hydroxy-2-decenoic acid	734.438	970.812	779.478	849.187	1387.39	1234.19	670.275	551.829	749.255	954.787
10-hydroxydec-2-enoic acid	735.116	971.708	780.198	849.64	1388.13	1236.36	671.453	556.531	755.64	962.924
12(S)HETE	1277.01	1372.44	1370.86	1679.11	1100.56	674.128	657.278	997.494	861.336	765.791
12,13-Dihydroxy-9Z-octadecenoic acid	968.243	927.254	889.293	1092.34	1139.69	831.948	1509.3	809.616	1312.21	1222.9
1-Aminocyclopentanecarboxylic acid	1205.13	1012.93	946.562	1465.24	955.376	409.593	655.507	819.825	613.849	708.181
1-AMINOCYCLOPROPANECARBOXYLATE	131.852	460.004	650.923	203.541	3647.61	878.148	717.241	1032.4	491.498	934.39
1-Aminopropan-2-ol	2583.38	419.499	383.532	1822.35	541.051	232.831	467.569	168.329	1129.58	421.331
1-Methyl-2-pyrrolidone	569.685	814.813	1049.42	459.855	1096.63	319.875	1030.64	314.238	590.562	689.286
1-Methyladenosine	1349.76	940.451	955.642	832.196	1135.69	705.714	766.772	1027.03	616.984	969.384
1-Methylhistamine	1131.96	1331.94	1768.64	842.128	1404.56	918.83	635.857	909.639	856.589	681.424
1-Methylhistidine	780.373	741.771	855.247	644.283	897.912	1263.29	941.299	1183.66	984.101	1180.7
1-NAPHTHYLAMINE	1331.64	1090.3	956.97	1379.74	609.243	750.544	1142.69	754.046	733.005	988.106
1-PENTADECANOL	739.979	324.688	551.291	733.581	968.43	1073.13	1366.34	728.637	1356.09	1430.81
2,5-DIMETHYLPYRAZINE	693.643	845.03	817.953	600.654	845.921	1093.46	849.004	1124.06	858.397	998.907
2-AMINOISOBUTYRATE	803.775	1061.16	1141.9	663.312	1016.15	838.22	1240.51	816.019	994.379	1083.36
2-Ethyl-2-Hydroxybutyric acid	176.628	1359.45	777.55	578.061	2255.76	1324.79	242.496	1641.66	463.038	1359.86
2-Hydroxy-2-methylbutyric acid	287.608	864.919	1488.18	426.129	1799.71	171.771	153.418	1829.96	506.612	1209.12
2-Hydroxy-3-methylbutyric acid	290.06	872.293	1500.87	431.081	1820.63	172.086	153.699	1832.7	507.37	1210.93
2-Hydroxy-3-phenylpropionic acid	321.631	1475.76	1014.83	1129.9	1102.76	1117.46	422.493	1490.39	766.087	482.869
2-Hydroxycaproic acid	176.92	1361.69	778.835	576.532	2249.79	1324	242.352	1639.46	462.417	1358.03
2-Hydroxyisocaproic acid	176.79	1360.69	778.263	578.045	2255.7	1325.31	242.591	1641.59	463.019	1359.8
2-Ketobutyric acid	1604.09	771.573	787.817	989.148	962.941	278.11	1753.43	900.164	973.196	1505.25
2-Methylhippuric acid	1039.86	780.313	1120.29	1196.23	1147.53	450.762	191.846	743.738	364.693	304.682
2-METHYLMALEATE	1585.57	974.596	816.837	1116.21	829.183	883.857	1358.57	948.289	1435.1	1132.29
2-Methylsuccinic Acid	1066.33	564.052	843.469	1389.97	930.65	868.862	1146.64	1028.17	1089.77	1582.17
2-Nitrophenol	2703.46	956.124	581.795	3419.93	1695.94	309.898	338.566	283.997	737.452	210.324
2-Octenoyl-carnitine	224.516	627.78	727.045	598.227	870.308	987.371	1941.47	1123.23	1061.69	2582.49
2-Oxopentanedioic acid	1760.14	806.471	871.472	1086.61	998.841	270.104	1712.38	851.146	940.403	1520.59
2-QUINOLINECARBOXYLATE	1147.32	1082.53	1275.67	1404.07	1269.43	1337.86	1405.32	1221.32	1240.14	1176.78
2-uranoic Acid	1629.51	920.651	1242.5	1281.46	535.571	338.684	908.115	929.709	1055.59	1304.31
3,3-Dimethylglutaric acid	1855.77	815.281	762.945	961.371	1447.75	1000.99	1388.07	809.386	1648.93	1056.32
3,5-Di-tert-butyl-4-hydroxybenzoic acid	457.848	617.775	407.915	1599.89	2035.3	1030.37	912.268	2237.05	1594.19	1551.63
3,7-Dimethyluric Acid	1386.9	1322.5	402.973	916.971	45.9355	20.1278	65.2614	72.5571	50.0561	339.362
3-Amino-4-methylpentanoic acid	817.766	1034.19	985.341	1096.06	913.927	1294.86	1154.81	1009.72	1015.53	1404.55
3-Aminohexanoic acid	817.272	1033.57	984.746	1096.85	914.586	1296.7	1156.45	1012.72	1018.55	1408.72
3-Coumaric acid	2151.54	2669.49	696.567	2484.57	1893.62	205.896	345.43	546.815	1231.27	1018.33
3-Guanidinopropionic acid	1062.27	903.003	1007.63	1056.54	1335.06	917.545	1046.61	1051.41	770.663	1013.13
3-HYDROXYBENZALDEHYDE	783.401	526.298	1074.97	418.313	481.359	424.6	429.607	1281.58	806.205	609.572
3-HYDROXYBUTANOATE	183.477	277.469	327.304	236.469	908.747	831.743	1331.46	609.75	5688.51	851.365
3-Hydroxydodecanoic acid	665.429	500.036	753.269	707.59	1266.04	639.921	1311.82	830.838	1647.07	1405.06
3-HYDROXYMETHYLGLUTARATE	1089.27	737.705	819.23	873.927	842.529	1193.99	971.225	888.438	1701.15	1214.18
3-Hydroxyoctanoic acid	901.241	755.526	811.115	988.283	976.453	842.247	1344.4	1045.84	1320.52	1501.9
3-Indoleacetic acid	1562.06	919.996	108.705	1258.38	1127.24	255.735	815.889	765.147	880.155	149.612
3-Indoleacetonitrile	1143.71	1011.81	986.874	1142.74	682.639	876.582	1193.66	767.98	905.993	929.105
3-Indolepropionic acid	2358.87	678.975	303.036	1248.24	3853.33	313.042	197.016	428.46	287.679	259.107
3-Methylguanine	2360.57	774.328	1720.16	793.409	1179.5	1566.17	751.364	927.686	792.313	1817.33
3-METHYLHISTAMINE	1133.69	1333.98	1771.34	843.859	1407.44	923.025	638.76	912.152	858.956	683.307
3-Methyl-L-histidine	780.511	741.902	855.398	644.158	897.737	1263.08	941.146	1183.23	983.745	1180.28
3-N-butyl-4,5-dihydrophthalide	1429.32	1004.68	769	1433.39	1117.33	547.734	834.498	1325.5	1249.74	1162.9
3-PHOSPHOGLYCERATE	1193.8	1233.33	1795.68	164.325	1082.21	663.924	780.177	1529.71	280.983	404.31
3-Pyridylacetic acid	1449.22	1026.79	365.37	1078.29	2808.57	413.409	137.438	736.537	552.777	472.733
4-AMINOBENZOATE	1447.96	1025.9	365.053	1077.92	2807.6	413.933	137.612	736.499	552.749	472.709
4-Aminosalicylic acid	10.5657	20.8086	149.752	11.3193	8.57149	1825.97	1927.67	2078.75	2171.93	2008.89
4-COUMARATE	2151.72	2669.71	696.626	2485.02	1893.96	205.909	345.45	546.775	1231.19	1018.26
4-Hydroxy-2-Oxoglutaric Acid	797.597	1632.22	1215.02	334.216	409.755	631.651	409.609	846.349	525.753	1452.53
4-HYDROXYBENZALDEHYDE	962.272	1017.21	963.449	952.217	994.538	794.86	1338.68	1030.75	696.21	1166.82
4-Hydroxyquinoline	1357.81	1010.07	959.313	1385.42	585.004	719.831	1109.23	768.699	744.83	551.198
4-IMIDAZOLEACETATE	1262.8	659.478	378.24	963.637	1732.57	605.414	659.993	1163.34	1055	648.317
4-Imidazoleacrylic acid	1581.8	956.454	71.9386	2660.18	273.053	179.379	1048.87	1807.74	3270.88	422.76
4-Nitrophenol	2687.44	950.457	578.346	3395.32	1683.74	306.697	335.069	285.313	740.869	211.299
4-O-.beta.-Galactopyranosyl-D-mannopyranose	2857.81	2456.02	228.173	2677.22	362.713	224.742	559.646	1090.11	2019.78	357.761
5,6-Dihydro-5-Methyluracil	762.277	1179.38	855.364	1342.47	1276.87	1036.94	1837.07	496.236	1447.71	1284.45
5-HYDROXYINDOLEACETATE	2002.71	1319.68	1325.52	1600.31	940.2	504.427	733.962	575.667	708.389	851.335
5-Hydroxy-L-tryptophan	1371.74	1184.22	696.773	1191.28	354.616	868.665	1119.27	1647.53	1232.57	841.111
5-Oxo-2-tetrahydrofurancarboxylic acid	1585.52	974.561	816.807	1114.15	827.65	880.495	1353.4	945.961	1431.58	1129.51
6.alpha.-Mannobiose	2852.75	2451.67	227.769	2669.53	361.672	224.635	559.382	1089.5	2018.65	357.56
6-Aminocaproic Acid	817.662	1034.06	985.216	1095.92	913.811	1293.79	1153.85	1008.97	1014.78	1403.51
6-Hydroxypurine	1.30341	1.0175	9.79908	4.36904	1.66119	1636.04	1620.52	2544.8	2034.26	1225.82
6-Methylnicotinamide	2441.59	223.668	5.67954	618.167	9.61396	1690.06	592.825	226.145	614.879	1721.79
7-Methylguanine	2360.4	774.273	1720.04	793.35	1179.41	1565.76	751.167	927.68	792.307	1817.32
8,11-Eicosadiynoic acid	1313.95	1031.97	1019.01	1106.35	1425.66	666.147	1005.26	746.633	745.089	927.612
8-Hydroxyquinoline	1361.98	1013.18	962.265	1387.16	585.74	720.729	1110.61	767.533	743.7	550.361
9-Methyluric acid	591.83	1496.76	3173.14	218.056	1053.18	981.917	843.451	720.176	477.183	390.169
Acacetin	1370.21	1514.22	859.45	249.162	830.667	784.011	1570.19	647.223	821.58	293.924
ACETOIN	497.064	1162.71	361.918	312.868	1414.57	1066.11	968.023	1128.19	1357.46	1484.68
ACETYLCHOLINE	706.498	1208.07	1272.57	1111.45	1076.67	858.527	1450.62	976.817	610.312	1099.14
Adenosine	429.231	466.585	1784.08	410.255	1318.64	1714.69	734.711	722.554	1124.65	3809.14
Agistatin B	178.012	490.906	322.686	119.884	2012.22	8398.87	314.929	643.391	906.892	958.879
Allantoic acid	1584.58	1863.61	1364.97	1152.48	866.795	578.603	886.721	1055.39	649.231	815.638
ALLANTOIN	2117.29	1319.88	1544.11	1662.02	907.425	564.876	133.754	503.582	643.445	1008.05
Allantoin	1426.72	760.749	852.545	1064.92	1033.15	1029.34	793.971	1199.04	922.421	979.427
Alloisoleucine	817.753	1034.18	985.326	1096.04	913.913	1293.03	1153.18	1009.6	1015.41	1404.38
Allose	644.271	856.123	725.233	673.423	1437.68	385.023	814.035	1104.24	445.151	780.849
ALLOTHREONINE	1170.36	1202.91	1118.2	1581	975.77	983.418	1197.91	1036.71	1005.47	1098.45
alpha,beta-Trehalose	2853.21	2452.06	227.806	2673.37	362.191	224.87	559.967	1089.86	2019.33	357.68
Alpha-Lactose	2852.68	2451.61	227.763	2671.41	361.926	224.749	559.665	1087.81	2015.52	357.007
Alypin	839.749	742.309	833.407	617.879	1148.93	659.519	1156.66	1171.51	1406.23	757.267
AMINOADIPATE	1000.13	295.784	1381.91	1592.46	886.098	635.714	1523.32	773.537	754.534	1360.88
Aminocaproic acid	817.728	1034.15	985.296	1095.9	913.792	1294.14	1154.17	1010.45	1016.26	1405.56
AMINOISOBUTANOATE	802.571	1059.57	1140.19	662.208	1014.46	837.063	1238.8	815.665	993.948	1082.89
Anise oil	869.156	1047.86	816.654	946.971	887.002	765.4	527.227	866.595	492.083	759.125
ANSERINE	854.739	1096.8	1223.37	728.819	1708.25	969.757	439.245	923.082	498.735	890.541
ANTHRANILATE	1447.02	1025.23	364.816	1077.08	2805.42	413.807	137.57	736.503	552.752	472.711
ARGININE	587.537	1440.33	1323.72	2479.86	1710.76	1484.88	824.224	1724.21	1507.84	1866.24
Argininosuccinic acid	2012.34	908.764	1122.28	2214.85	1606.42	275.894	490.572	771.599	419.363	689.901
ASCORBATE	2076.23	1087.63	1902.53	2298.86	2257.46	68.8799	341.612	454.398	329.213	947.193
ASPARAGINE	1228.21	1212.99	1310.2	1409.8	779.626	1014.43	1652.34	752.547	945.653	1246.68
ASPARTATE	400.268	1004.45	299.881	913.215	178.744	1271.29	403.25	2517.89	1691.83	672.933
AZELATE	5.78505	1040.53	296.194	1672.24	588.6	259.322	735.395	1413.22	1878.1	498.867
BDB	473.818	766.394	560.26	867.238	813.196	339.161	244.603	1038.85	715.436	635.387
BENZOATE	781.958	525.329	1072.99	416.401	479.159	422.538	427.521	1275.97	802.676	606.904
Betaine	557.823	1072.73	1037.56	1041.11	1216.54	787.537	1246.43	828.639	825.213	1145.07
Beta-N-Acetylglucosamine	1158.13	1007.95	1253.65	1400.55	1260.39	387.105	476.564	986.889	642.441	343.064
Butanedioic acid, 2-(4,4-dimethyl-2-methylenepentyl)	350.159	1505.29	268.004	504.59	1307.29	1957.77	1577.07	201.606	272.23	1905.34
BUTANOATE	498.693	1166.52	363.104	313.908	1419.27	1067.79	969.543	1125.6	1354.33	1481.26
Butyrylcarnitine(C4)	988.999	974.305	1475.43	598.275	1070.61	647.841	457.729	874.351	717.698	1084.69
Calteridol	1001.11	603.858	1099.86	915.119	1301.41	1059.35	1271.98	762.354	777.41	1041.62
Capric acid	634.223	805.954	728.823	660.962	859.738	1108.23	1595.16	1293.65	1158.5	1365.28
Caprolactone	400.46	827.26	644.335	523.29	1249.82	1310.06	2188.47	462.189	2278.22	778.106
Caprylic acid	628.006	591.847	915.788	799.332	607.804	972.794	1394.11	1463.82	1870.82	1379.63
CARNOSINE	1041.61	891.095	1087.73	869.908	1200.93	899.553	720.631	705.28	555.934	1036.66
Cellobiose	2858.65	2456.74	228.24	2677.36	362.732	225.648	561.903	1093.23	2025.57	358.786
Chenodeoxycholic acid	2573.22	222.059	633.935	1150.12	754.463	256.489	795.029	739.332	2948.03	583.914
Cholesterol sulfate	1633.24	613.544	324.37	866.915	1289.71	609.609	1085.88	489.221	1096.34	1023.85
Cholic acid	0.703512	394.405	1158.76	1871.1	928.671	757.117	534.911	862.879	1759.88	700.741
CHOLINE	1131.29	572.891	1048.13	1178.14	1124.18	871.285	854.34	917.59	840.403	866.154
Cinnamic acid	788.432	996.845	957.181	966.864	810.27	1162.79	1373.88	932.172	974.412	1456.68
cis-4,10,13,16-Docosatetraenoic acid	731.812	584.723	780.564	801.369	1123.8	885.123	1591.63	897.049	1010.68	1259.51
cis-4,7,10,13,16,19-Docosahexaenoic acid	1110.7	1086.76	1103.73	1241.8	1208.13	826	1089.76	825.855	844.881	922.204
cis-5,8,11,14-Eicosatetraenoic acid	1312.34	1030.7	1017.76	1103.68	1422.21	667.269	1006.95	747.216	745.672	928.337
cis-7-Hexadecenoic acid	488.353	493.26	639.883	541.258	929.157	1248.36	1495.2	1018.68	1583.4	1314.98
cis-Aconitic acid	1461.92	989.004	1241.16	1272.2	1112.29	664.576	896.248	916.103	942.632	1180.63
Citraconic acid	1588.31	976.278	818.246	1117.57	830.187	885.03	1360.37	947.801	1434.37	1131.71
CITRAMALATE	2112.53	1243.75	1288.15	1490.9	644.265	415.665	452.05	938.221	896.022	1899.11
CITRATE	1801.82	1008.91	1213.37	1333.94	1002.13	678.115	1041.95	785.746	877.434	1336.24
Citrulline	1018.98	898.45	859.897	1129.4	1261.7	783.669	916.694	1142.2	841.126	927.628
CORTISOL 21-ACETATE	1100.41	625.874	806.571	927.608	1407.31	928.829	1279.43	763.548	768.779	1054.73
CREATINE	973.78	778.829	698.16	878.252	985.318	1024.49	1051.73	752.438	853.562	1101.49
Creatinine	1334.81	888.122	1129.55	1000.4	893.923	1304.98	899.075	1012.94	910.908	1325.31
CYSTATHIONINE	1078.28	653.21	578.206	1168.45	1028.53	940.208	632.301	1398.54	306.871	885.469
CYSTINE	1179.98	674.884	844.821	750.194	921.236	956.004	830.294	937.173	839.784	1016.16
CYTIDINE	744.343	971.09	788.928	756.616	1092.02	1151.46	1123.35	1153.81	942.457	1181.05
CYTOSINE	729.053	961.68	776.431	743.562	1074.53	1034.49	1086.89	1183.34	880.425	1116.65
Decanoylcarnitine (C10)	383.073	388.254	735.543	632.795	729.421	876.709	1617.7	756.694	1073.01	1524.45
DEOXYCARNITINE	668.285	1136.11	1197.8	1104.67	1106.19	760.012	1446.25	931.927	553.39	1079.44
DEOXYCHOLATE	2573.49	222.082	634.002	1149.87	754.299	257.131	797.019	738.294	2943.89	583.094
Deoxycytidine	834.517	871.948	724.832	873.104	1046.11	1194.09	1844.82	1722.11	857.87	1624.84
DEOXYURIDINE	648.413	1538.27	1024.81	1094.84	250.518	535.856	2104.42	465.686	257.899	1766.85
D-Galactose	644.228	856.066	725.185	673.419	1437.67	385.4	814.833	1106.2	445.941	782.234
D-Glucose	644.516	856.449	725.51	673.695	1438.26	384.671	813.292	1104.76	445.358	781.211
Dibenzepin	683.31	1344.84	269.663	2574.22	3279.24	881.594	1073.08	1247.87	1170.5	2076.71
DIETHANOLAMINE	1106.59	471.903	1008.75	1035.62	1150.94	1793.55	1791.09	1093.37	1473.69	1774.14
DIISOBUTYL PHTHALATE	2197.46	339.619	566.839	489.558	1594.41	1196.45	2459.77	2685.55	1560.05	847.223
Dimethylglycine	802.494	1059.46	1140.08	662.001	1014.14	836.947	1238.63	815.844	994.166	1083.13
Dimethylmalonic acid	1065.53	563.625	842.832	1391.66	931.781	869.818	1147.91	1028.32	1089.93	1582.41
DL-Isocitric acid lactone	1464.43	990.701	1243.29	1272.7	1112.72	664.675	896.381	915.576	942.09	1179.95
D-Mannose	644.179	856.001	725.13	673.39	1437.61	384.953	813.888	1105.04	445.473	781.412
Dodeca-2(E),4(E)-dienoic acid	702.161	598.333	806.51	765.892	887.109	777.409	1113.07	964.615	985.204	1258.32
Dodecanoic acid	553.234	809.105	851.544	714.932	867.305	999.555	1400.58	1119.63	1130.57	1350.95
D-Ribose 5-phosphate	425.8	688.982	942.607	728.058	456.809	494.479	1052.14	2899.32	3279.89	961.472
D-Turanose	2851.56	2450.64	227.674	2668.57	361.542	223.63	556.878	1086.7	2013.47	356.643
D-Xylonic Acid Lithium Salt	1605.55	2152.57	887.442	1835.42	1297.07	597.804	577.074	1100.56	834.887	659.374
EICOSAPENTAENOATE	1551.94	1084.93	1210.89	1544.64	1026.58	649.262	610.511	874.163	899.189	752.045
Elaidic acid	632.609	700.308	791.804	737.89	1079.96	948.566	1328.8	926.553	884.659	1148.25
Estradiol	1465.35	1634.11	1225.74	1502.18	1459.76	1514.94	799.291	1750.86	2997.04	2472.44
ETHANOLAMINE PHOSPHATE	2379.02	2521.32	3320.32	3303.08	1706.44	565.097	327.391	847.981	388.466	574.23
Ethionine	122.298	483.492	604.437	179.54	3859.61	865.059	840.31	984.294	399.83	874.897
Ethyl carbamate	1045.55	951.564	831.173	1061.6	967.671	855.589	822.771	941.696	878.923	1156.35
Ethyl dodecanoate	449.912	537.88	730.774	614.006	892.456	1025.89	1782.52	1042.38	1305.24	1511.17
Ethyl hexadecanoate	373.722	52.6315	420.335	126.261	329.721	2738.86	5717.06	111.756	5668.98	1056.76
ETHYLMALONATE	1066.73	564.26	843.782	1390.89	931.266	869.447	1147.42	1028.91	1090.55	1583.31
Farnesol	1145.83	254.577	619.156	110.828	341.814	524.335	2390.9	754.167	108.282	903.55
Fatty acid C20:4	1311.5	1030.04	1017.11	1107.08	1426.59	666.11	1005.2	746.092	744.55	926.94
FRUCTOSE 6-PHOSPHATE	1126.51	836.088	859.449	2873.36	1024.08	164.339	474.125	1946.96	856.915	169.565
Fumaric acid monomethyl ester	1584.89	974.177	816.485	1114.54	827.938	881.613	1355.12	946.058	1431.73	1129.63
Galactinol	2854.68	2453.33	227.923	2674.11	362.292	224.648	559.413	1091.48	2022.33	358.212
Galactonic acid	1053.84	917.441	971.251	720.043	1391.35	1702.72	479.707	1251.23	790.867	1090.29
GALACTURONATE	1387.57	1063.6	973.327	724.242	1041.09	419.934	463.852	1312.98	318.203	1206.37
GAMMA-LINOLENATE	971.833	811.406	761.733	962.17	1073.09	1026.62	985.005	968.049	1531.16	1003.45
Genkwanin	1370.98	1515.07	859.934	248.462	828.333	777.205	1556.56	640.602	813.176	290.917
Gluconic acid	1052.96	916.673	970.438	719.467	1390.24	1699.61	478.83	1249.88	790.014	1089.11
GLUCOSAMINE 6-PHOSPHATE	2084.89	1620.29	1772.89	2390.68	1362.54	482.671	487.325	690.136	636.865	573.997
Glucose 1-phosphate	1808.28	1544.29	1164.81	2628.96	1040.46	244.207	468.436	2262	1560.16	556.289
Glucose 6-phosphate	1812.25	1547.68	1167.37	2629.65	1040.73	244.272	468.561	2256.36	1556.28	554.903
GLUCURONATE	1385.15	1061.75	971.63	724.236	1041.08	420.884	464.902	1331.89	322.785	1223.74
GLUTAMATE	1713.7	1501.69	1591.75	1861.05	1122.12	518.623	645.528	814.775	769.277	685.572
GLUTAMINE	953.195	932.142	951.551	1087.37	1091.4	1102.06	1524.51	1024.03	1036.13	1345.35
GLUTARATE	1065.74	563.739	843.002	1391.31	931.548	869.125	1146.99	1028.24	1089.84	1582.28
Glutathione	1213.29	703.114	593.871	1102.88	701.083	542.821	2435.96	626.234	572.548	1609.34
GLYCERALDEHYDE	250.399	602.884	350.766	95.9822	394.071	842.261	1977.12	892.662	1534.77	991.226
GLYCEROL 3-PHOSPHATE	1601.66	1238.36	1370.08	1513.47	1606.34	727.803	700.204	811.304	722.823	953.595
Glycerophosphocholine	1378.4	1563.17	1213.92	1574.56	1173.89	432.388	290.892	626.989	600.093	379.867
Glycine	1158.92	1285.25	1253.24	1126.2	993.972	951.66	1112.23	838.41	984.098	1058.84
Glycyl-L-Proline	966.938	1819.14	2470.6	1099.23	1533.6	276.686	301.328	544.785	252.419	397.321
Gly-DL-Asp	2169.67	1989.98	2127.8	1917.62	1648.07	648.522	599.843	732.774	434.239	678.804
Guanosine	275.153	231.619	352.836	170.781	140.72	1775.08	568.047	1516.2	1607.32	1042.49
HEPTADECANOATE	1307.94	1102.72	981.059	1220.4	1472.26	813.742	1362.99	1188.95	1703.82	1345.63
Hexanoylcarnitine (C6)	1459.99	314.305	768.994	632.839	1003.61	1830.36	1350.09	2011.74	1667	870.211
Histamine	2766.79	2137.85	2051.26	2259.22	2585.84	181.042	3506.29	226.238	991.46	1545.05
Histidine	737.952	858.295	791.632	1020.6	771.731	1122.21	1147	1349.78	906.79	1114.75
Homocitrulline	1053.23	1153.45	1218.93	720.624	1021.75	839.427	625.224	1021.16	693.471	894.343
HOMOCYSTEINE	862.841	828.806	351.37	886.381	968.025	331.994	846.545	1090.43	1074.95	398.856
HOMOSERINE	920.791	972.433	872.223	1032.53	752.575	936.672	855.718	938.881	807.854	942.24
HYDROXYPHENYLLACTATE	135.876	278.529	155.554	286.974	153.272	1847.88	2256.42	1499.06	1149.97	2221.85
Hyodeoxycholic Acid	2574.67	222.184	634.294	1150.15	754.482	256.774	795.914	737.92	2942.4	582.799
HYPOXANTHINE	1.30292	1.01712	9.79541	4.36852	1.661	1636.81	1621.29	2544.55	2034.05	1225.7
Imidazoleacetic acid	1254.52	655.155	375.761	963.109	1731.62	606.658	661.349	1166.18	1057.57	649.896
INDOLEACETALDEHYDE	332.851	521.886	102.917	1229.04	53.7159	1544.78	123.983	327.834	806.441	525.647
Indoleacetic acid	1565.44	921.99	108.941	1259.84	1128.54	256.025	816.813	766.593	881.819	149.895
Indoleacrylic acid	1356.19	1046.02	969.259	1373.14	578.963	728.937	1152.37	743.41	711.241	1008.5
Indolelactic acid	1374.43	669.684	260.708	1414.91	1279.2	1177.32	650.608	847.035	1169.9	1489.13
Indoxyl	2718.51	676.927	735.795	2256.61	1399.61	598.072	349.462	461.562	819.875	413.752
INDOXYL SULFATE	2631.02	741.764	911.826	2182.91	1551.25	609.12	321.952	425.529	739.736	594.174
Inosine	2.36066	7.64541	33.4531	1.17566	4.02901	3431.86	2539.89	2054.22	2524.83	1575.74
Ipronidazole	781.246	742.601	856.204	644.841	898.689	1263.94	941.783	1183.61	984.062	1180.66
ISOBUTYRATE	496.902	1162.33	361.801	312.786	1414.2	1064.83	966.858	1122.99	1351.2	1477.83
Isobutyrylcarnitine (isoC4)	989.093	974.398	1475.57	598.539	1071.08	646.123	456.514	879.948	722.292	1091.63
ISOLEUCINE	817.552	1033.92	985.083	1095.77	913.687	1295.35	1155.25	1010.24	1016.05	1405.27
Isomaltose	2857.7	2455.93	228.165	2675.66	362.502	225.67	561.959	1090.24	2020.02	357.804
Isonicotinamide	1440.56	773.977	1067.51	1575.17	885.128	913.716	729.704	1012.11	985.242	1009.03
Isopropanolamine	2584.91	419.747	383.76	1825.75	542.061	233.349	468.608	168.557	1131.11	421.902
Isovalerylcarnitine	655.879	1121.06	1172.89	632.048	530.995	809.855	1790.31	1091.33	567.439	2394.09
Isovalerylglycine	16.1161	1415.64	796.76	893.746	706.917	1498.08	186.062	1577.38	705.839	819.482
ITACONATE	1585.92	974.81	817.016	1117.42	830.077	884.694	1359.85	949.437	1436.84	1133.66
Kaurenoic acid	1549.09	1082.94	1208.67	1543.57	1025.86	648.313	609.619	872.499	897.478	750.613
KYNURENINE	1920.86	966.595	1004.63	1419.34	576.21	685.785	749.943	636.77	917.859	717.559
L-Acetylcarnitine	1046.58	722.556	911.855	1035.34	1005.9	860.223	697.744	920.695	347.426	739.196
LACTATE	252.024	606.797	353.043	96.65	396.812	871.96	2046.84	905.575	1556.97	1005.56
LACTOSE	2846.57	2446.36	227.276	2664.36	360.971	223.286	556.02	1087.39	2014.74	356.867
L-ALANINE	1044.67	950.767	830.478	1059.76	965.995	851.763	819.092	936.712	874.271	1150.23
LAUROYLCARNITINE	789.973	511.328	849.435	698.246	776.264	978.139	1677.07	622.445	1440.23	1606.89
L-Carnitine	888.51	1214.99	1126.41	1010.69	1092.71	867.058	1000.13	1089.64	676.005	967.373
L-Cystathionine	1076.81	652.318	577.417	1167.48	1027.67	940.64	632.592	1398.89	306.948	885.689
LEUCINE	817.67	1034.07	985.226	1095.87	913.773	1293.81	1153.87	1009.68	1015.49	1404.49
Leucomycin	644.916	777.039	863.11	325.479	1462.06	1210.02	395.669	603.2	370.448	762.281
L-Glutamyl-L-alanine	409.04	166.283	80.1244	443.802	387.867	439.106	962.062	2316.14	2249.17	932.027
Linoleic acid	726.878	837.955	849.879	864.88	1023.96	1188.41	1120.94	1046.04	1194.19	1099.24
L-Proline	1119.12	1180.04	1305.85	1147.97	1062.23	704.012	947.357	870.835	767.109	934.671
L-Sorbose	644.195	856.022	725.148	673.421	1437.67	385.452	814.942	1106.05	445.881	782.129
L-Theanine	460.711	1327.44	387.594	624.501	105.695	851.314	221.858	2287.13	854.842	631.283
L-Tryptophan	1534.28	1170.74	1051.04	1503.24	697.103	794.734	1260.65	818.203	758.837	1221.9
LYSINE	1137.14	1014.88	920.929	1522.32	981.667	495.482	785.528	853.839	617.591	819.085
MALATE	1481.25	1050.44	1235.06	1330.19	1405.85	507.789	820.57	998.042	818.081	1094.69
MALEAMATE	405.388	545.117	472.773	5222.09	525.584	977.494	1186.71	362.939	1203.85	1072.92
MALONATE	752.101	387.864	319.114	416.672	561.206	1854.67	1268.94	880.484	2070.4	1300.64
Maltotriose	2596.51	2455.48	276.494	2420.85	307.252	225.09	560.97	1147.18	1633.3	314.745
MANNOSE 6-PHOSPHATE	1810.55	1546.22	1166.27	2631.68	1041.54	244.462	468.925	2261.47	1559.8	556.158
Melibiose	2855.89	2454.36	228.019	2672.32	362.05	224.098	558.043	1086.33	2012.78	356.521
Mesaconic acid	1585.75	974.707	816.93	1115.39	828.57	882.227	1356.06	946.674	1432.66	1130.37
METHIONINE	881.948	937.127	903.947	969.693	932.033	921.263	1076.47	1179.2	869.465	1160.08
Methionine sulfoxide	1194.34	1002.93	522.507	1242.34	760.69	964.801	796.512	1824.63	1572.45	802.643
METHYL GALACTOSIDE	7358.5	762.508	1682.35	1132.29	1578.69	630.077	277.321	1527.19	852.956	187.001
Methyl-DL-serine	925.274	977.168	876.47	1032.03	752.207	936.415	855.484	937.988	807.086	941.343
Methylsuccinic acid	1065.07	563.383	842.47	1390.05	930.704	869.74	1147.8	1028.44	1090.05	1582.58
MEVALONATE	1511.15	1146.23	237.351	1417.06	1253.16	260.95	1128.83	434.48	1384.53	693.849
MYRISTATE	449.97	537.948	730.867	614.68	893.437	1027	1784.43	1042.57	1305.47	1511.43
N-(2-Methylbenzoyl)glycine	1064.66	798.918	1147	1206.32	1157.21	448.339	190.815	740.737	363.222	303.453
N,N,N-TRIMETHYLLYSINE	1365.97	821.161	747.621	1682.48	445.487	747.218	792.462	558.194	954.389	844.46
N,N-DIMETHYLARGININE	1390.88	985.841	1059	1153.93	1113.53	460.803	481.367	485.476	341.672	935.683
N-ACETYLASPARTATE	1644.83	965.979	1205.21	1243.19	1342.73	1011.19	741.002	972.17	1048.81	1057.72
N-ACETYLGALACTOSAMINE	1159.89	1009.48	1255.56	1402.73	1262.35	388.042	477.718	985.238	641.366	342.49
N-ACETYLGLUCOSAMINE	1159.39	1009.05	1255.02	1401.98	1261.68	389.725	479.79	985.296	641.404	342.51
N-ACETYLGLUTAMATE	2214.17	1446.95	1405.46	1227.84	1560.39	863.754	537.625	908.897	1088.93	815.897
N-Acetylmannosamine	1157.79	1007.65	1253.28	1400.45	1260.29	387.91	477.555	984.556	640.922	342.253
N-ACETYLMETHIONINE	1290.57	1087.85	3040.79	531.239	958.529	402.971	684.287	917.366	343.337	448.323
N-ACETYLNEURAMINATE	1984.74	1353.77	973.553	1859.17	941.193	663.868	688.71	989.28	867.891	783.374
N-ACETYLPHENYLALANINE	809.392	304.46	368.626	423.614	503.439	427.455	260.193	1569.67	273.559	592.202
N-ACETYLSERINE	1221.8	899.167	881.407	1274.78	956.676	1012.9	875.468	1307.04	1047.78	911.376
N-Alpha-acetyllysine	874.84	873.872	790.197	918.571	1031.52	1062.49	1096.94	1103.8	811.273	1158.13
N-Carbamylglutamic acid	2121.33	1268.31	1344.65	1257.08	1542.11	868.985	475.275	1014.84	1002.42	1035.1
Neburon	656.005	702.953	268.243	668.285	1278.41	603.149	1119.5	1010.26	962.648	456.839
N-FORMYLGLYCINE	481.927	1421.93	439.371	979.634	459.125	1076.71	370.391	3369.46	1359.5	863.019
N-Formyl-L-methionine	725.095	484.731	343.861	444.986	197.767	244.887	402.64	2254.98	647.276	330.201
Niacinamide	1440.76	774.084	1067.66	1575.2	885.144	912.473	728.71	1013.63	986.722	1010.54
N-Methyl-a-aminoisobutyric acid	557.592	1072.28	1037.13	1040.61	1215.96	788.095	1247.32	828.189	824.764	1144.45
N-METHYLASPARTATE	1713.79	1501.77	1591.84	1860.35	1121.7	518.14	644.927	813.731	768.291	684.694
N-METHYLGLUTAMATE	999.715	295.661	1381.33	1590.24	884.864	635.87	1523.7	773.764	754.756	1361.28
N-Methyl-L-alanine	802.998	1060.13	1140.8	663.151	1015.9	838.075	1240.3	816.561	995.039	1084.08
N-Methylnicotinamide	2391.96	219.121	5.5641	598.139	9.30248	1679.35	589.07	223.088	606.567	1698.52
Nonadecanoic acid	1150.25	1299.26	1005.71	955.811	3145.49	629.441	1809.88	1828.22	2222.31	1360.34
NORLEUCINE	817.643	1034.04	985.194	1095.89	913.79	1293.38	1153.49	1009.61	1015.42	1404.39
NORVALINE	953.535	965.384	937.519	1073.88	824.645	1180.95	1044.12	1059.68	930.198	1066.5
Octanoylcarnitine (C8)	2092.61	373.095	946.063	558.706	319.393	1413.45	2169.34	1771.61	1275.41	1113.72
Octisalate	463.26	625.078	412.737	1620.05	2060.96	1038.78	919.708	2245.81	1600.43	1557.71
o-Hydroxyhippuric acid	2686.05	2183.57	591.149	945.241	47.6029	149.1	489.93	186.4	255.703	164.991
OLEATE	631.338	698.901	790.213	736.205	1077.5	950.804	1331.94	927.039	885.123	1148.85
OleylCarnitine(C18:1)	994.48	635.332	910.089	920.322	816.704	1300.78	2066.75	1013.62	2382.22	1916.12
O-PHOSPHOETHANOLAMINE	2344.44	2484.67	3272.06	3319.3	1714.82	568.193	329.185	860.417	394.163	582.651
OPHTHALMATE	1308.19	770.536	897.763	1377.86	700.897	397.346	973.787	650.667	1808.08	996.784
Ornithine	2150.15	1964.01	1636.09	1494.08	1018.98	1042.55	1265.52	1086.25	868.45	1218.37
Oxadixyl	790.691	305.763	601.587	1411.04	152.265	673.877	1511.46	724.096	1355.71	800.4
OXOADIPATE	1082.55	121.314	952.624	1662.11	489.936	202.174	3467.43	497.899	874.124	2580.66
OXOGLUTARATE	1759.46	806.159	871.135	1086.24	998.501	270.42	1714.38	851.818	941.146	1521.79
Oxomemazine	1246.74	1222.55	1741.89	1202.25	1711.55	2005.38	2156.45	1655.89	1016.48	1302.53
Oxypurinol	6.40408	8.41807	135.178	4.96478	3.94458	1865.46	2061.92	2146.87	2128.89	2089.99
PALMITATE	1142.84	990.703	930.437	1083.47	1368.6	915.356	1452.03	1058.45	1293.09	1369.45
Palmitelaidic acid	487.762	492.663	639.108	541.216	929.084	1250.89	1498.22	1018.96	1583.84	1315.34
PALMITOLEATE	843.705	695.819	864.224	1056.12	852.605	1384.71	1558.08	831.444	1890.8	1508.7
p-Aminobenzoic acid	1447.86	1025.83	365.028	1077.85	2807.4	413.848	137.584	736.697	552.897	472.836
Pantetheine	795.317	306.1	606.001	1412.44	238.045	672.144	1512.29	819.232	1587.6	800.651
PANTOTHENATE	397.597	998.41	1319.58	1892.37	1253.78	848.188	2008.29	718.114	1472.64	1718.31
p-Coumaric acid	2151.37	2669.28	696.513	2484.19	1893.33	205.872	345.389	546.709	1231.04	1018.13
Pentadecanoic acid	884.14	1008.35	1028.02	1205.89	1201.08	1229.9	986.845	1187.05	1082.52	1089.12
PFEA (perfluoro-n-ethanoic acid)	1050.23	786.167	970.925	1123.42	1153.1	1451.79	668.205	1459.93	1845.83	1162.29
PFOS (perfluorooctane sulfonate)	757.471	644.537	402.195	491.499	658.884	1777.49	1340.9	965.793	1167.46	1381.39
PHENYLACETALDEHYDE	1202.92	1197.12	1294.74	1449.01	957.917	962.845	1152.06	1064.07	882.782	1050.01
Phenylacetylglycine	7796.07	990.522	1280.23	1576.32	1397.44	493.959	243.44	853.199	322.686	297.741
PHENYLALANINE	957.671	1136.13	985.254	1072.57	858.502	926.193	999.177	984.044	876.409	1032.85
Phosphocreatine	552.347	1133.23	749.528	995.418	1248.32	1429.77	1207.02	1330.26	1097.09	1543.97
PHOSPHOENOLPYRUVATE	2525.8	1317.89	1123.42	4029.84	635.126	77.9177	175.544	802.354	433.088	225.961
Phthalic Acid	1537.61	1657.27	1819.83	1447.06	1273.96	2285.74	4808.78	833.045	592.821	949.65
p-Hydroxyphenyllactic acid	135.726	278.221	155.382	287.871	153.751	1845.94	2254.06	1499.03	1149.95	2221.81
Pinolenic acid	620.489	590.832	663.156	658.28	992.86	1308.68	1295.57	1042.98	1445.29	1256.46
PIPECOLATE	1205.28	1013.06	946.68	1465.37	955.464	409.665	655.622	819.909	613.912	708.253
Propionylcarnitine (C3)	1170.26	1917.88	1194.43	961.001	1503.74	174.959	1158.62	777.979	789.734	1255.38
PYROGLUTAMATE	878.529	790.427	793.496	928.302	996.922	944.867	1158.33	1015.77	868.466	1102.84
Pyrrolidonecarboxylic acid	878.682	790.565	793.634	928.649	997.295	945.781	1159.46	1015.94	868.61	1103.02
Quinic acid	3026.42	1106.31	1133.33	1704.93	1001.26	747.631	403.872	1033.2	375.431	226.81
Quinolin-2-ol	1638.63	515.507	148.432	3095.8	126.773	696.235	662.954	598.503	1333.56	678.969
Quinolin-3-ol	1641.58	516.435	148.699	3079.4	126.102	696.874	663.562	598.904	1334.45	679.424
Quinolin-6-ol	1649.25	518.847	149.394	3069.14	125.681	693.163	660.028	595.267	1326.35	675.298
Quinolin-7-ol	1647.71	518.363	149.254	3175.46	130.035	705.454	671.732	606.087	1350.46	687.572
Quinolin-8-ol	1651.76	519.636	149.621	3124.7	127.957	699.174	665.752	599.351	1335.45	679.931
R-3-Hydroxybutyric acid	184.925	279.658	329.887	245.174	942.199	828.357	1326.04	608.395	5675.87	849.474
Raffinose	2596.25	2455.24	276.466	2423.84	307.633	225.047	560.864	1146.66	1632.56	314.602
Rhamnose	222.295	262.768	547.24	449.712	1195.38	1116.18	812.211	1429.45	1466.69	1376.35
Ricinoleic acid	694.356	752.089	729.895	788.111	1928.03	795.507	1410.88	796.801	1253.39	1231.69
S-ADENOSYLMETHIONINE	344.992	434.562	1070.52	324.669	875.876	1070.7	643.647	911.971	907.691	1338.49
SARCOSINE	1044.42	950.537	830.276	1059.35	965.619	850.819	818.184	939.17	876.565	1153.25
SERINE	1137.51	931.886	714.919	1382.5	720.501	868.801	1205.72	974.854	935.331	1009
Serotonin	3709.66	1301.31	51.7795	940.954	564.265	51.6049	538.538	467.544	1211.32	1464.91
SHIKIMATE	956.043	935.109	679.2	1041.75	1595.93	678.998	1177.99	1001.77	527.84	1909.93
Sildenafil	363.471	1215.74	1334.26	3254.08	3438	1953.67	732.925	1394.72	2350.63	492.654
Sodium Taurocholate	24.8964	297.171	52.6038	154.95	80.325	42.9536	1588.05	58.327	90.2481	1123.47
Sphinganine	1828.96	1954.16	1044.97	2223.59	1200.69	2102.97	2228.83	1514.19	1331.9	1795.85
S-Sulfo-L-Cysteine	916.767	546.242	327.47	609.927	428.033	763.273	3564.2	500.672	457.944	2353.96
Stachydrine hydrochloride	764.843	990.485	544.997	960.432	1487.9	1231.47	523.996	1376.55	712.274	442.945
STEARATE	370.392	52.1625	416.589	125.144	351.662	2720.06	5677.8	111.562	5659.13	1054.93
Sucrose	2856	2454.46	228.029	2676	362.548	224.804	559.801	1094.05	2027.09	359.055
Taurine	1050.34	1061.77	1145.28	1074.39	1083.81	1121.97	959.129	917.07	931.529	1093.54
Taurocholic acid	84.7454	121.472	57.3189	58.9195	23.5549	36.1639	7010.86	26.7009	66.8168	5329.68
Taurodeoxycholic acid	587.729	203.438	238.17	187.771	112.925	146.961	7332.83	84.2411	508.599	5015.94
Terephthalic Acid	1547.31	1667.72	1831.32	1462.83	1287.85	2305.99	4851.38	846.348	602.288	964.815
Tetradecanedioic acid	10.0389	561.229	716.981	911.99	678.165	1489.47	1315.31	535.072	2843.62	1565.71
THREONINE	1170.52	1203.07	1118.35	1584.5	977.93	985.563	1200.52	1037.87	1006.59	1099.68
threo-Methylaspartic acid	1713.31	1501.34	1591.39	1859.82	1121.38	517.981	644.728	814.035	768.578	684.949
Thymine	1735.5	2796.1	1462.92	1301.24	943.183	694.866	1275.88	634.21	197.104	1144.31
trans-2-Hydroxycinnamic acid	2152.27	2670.4	696.805	2486.01	1894.72	205.961	345.538	546.904	1231.48	1018.5
trans-Aconitic acid	1464.38	990.664	1243.24	1275.11	1114.83	665.74	897.817	916.429	942.968	1181.05
Traumatic acid	294.429	1514.41	1346.3	510.496	1322.59	2052.23	1653.16	2123.08	883.84	2213.47
TREHALOSE	2855.53	2454.06	227.991	2674.58	362.356	225.174	560.722	1093.24	2025.58	358.787
Triethanolamine	1122.56	739.797	614.022	1329.81	849.796	856.064	953.364	963.26	1060.12	1298.25
TRIGONELLINE	1448.91	1026.57	365.292	1077.82	2807.34	414.088	137.664	737.111	553.208	473.101
Trimethylamine N-oxide	2583.86	419.578	383.604	1823.38	541.359	233.115	468.138	168.637	1131.65	422.103
Turanose	2852.74	2451.66	227.769	2669.53	361.671	224.433	558.877	1087.38	2014.72	356.865
TYROSINE	999.993	1072.85	971.075	953.138	1007.54	786.869	1248.39	1057.53	651.258	1138.26
URATE	1123.89	1240.07	1380.04	1222.56	1241.78	853.325	998.8	534.419	837.884	959.356
Urea	1081.81	970.965	475.475	1083.38	898.278	1111.25	839.739	972.416	971.384	960.127
UREIDOPROPIONATE	1622.27	796.031	816.728	1485.58	698.071	1204.38	1078.43	595.93	1154.38	916.309
Uridine	216.039	913.765	2241.19	976.993	964.179	1155.46	1043.95	753.032	850.607	1252.23
UROCANATE	1764.59	908.657	95.4444	2671.58	318.869	173.523	637.996	1737.24	2815.11	442.35
URSODEOXYCHOLATE	2575.44	222.25	634.482	1150.61	754.786	257.243	797.366	738.833	2946.04	583.52
Vaccenic acid	631.86	699.48	790.867	735.587	1076.59	952.092	1333.74	930.317	888.253	1152.91
VALINE	952.892	964.734	936.888	1073.4	824.278	1181.33	1044.45	1059.87	930.361	1066.69
Valproic acid	627.91	591.757	915.649	798.572	607.226	971.94	1392.89	1460.82	1866.99	1376.8
Vitamin B2	2642.15	1115	380.258	1815.56	344.342	1014.86	243.177	1650.81	1336.25	559.856
Vitamin C	2075.98	1087.49	1902.29	2298.36	2256.96	68.8576	341.502	454.221	329.085	946.823
XANTHINE	6.38595	8.39425	134.795	4.95594	3.93755	1862.34	2058.46	2146.75	2128.77	2089.87
Xanthosine	69.8513	415.717	663.051	58.7819	334.856	1475.58	2478.89	1929.16	1639.77	1603.17
