## Supplementary material for "*Candida albicans* reprograms host inosine metabolism to drive immunosuppressive macrophage polarization and gastric cancer carcinogenesis": Table S3

### Sheet: Sheet1
Number	Gender	Age	Inosine	C. albicans IgG(NTU)	C. albicans status	Diagnosis	Clinical Stage	Lymph Nodes (0-None, 1-Yes)	H. pylori(OD450)
1	Male	64	8.4911	27.911	grey	GC	IIA	NA	NA
2	Female	64	5.9106	30.2487	postive	GC	IIA	0	0.237
3	Male	75	7.624	8.52389	negtive	GC	IA	0	0.242
4	Male	73	5.2008	20.6434	negtive	GC	IIIA	1	0.409
5	Male	56	5.4361	9.79543	negtive	GC	IIA	0	0.383
6	Female	64	3.737	7.73279	negtive	GC	IIIB	NA	1.177
7	Male	67	4.543	13.8511	negtive	GC	IIIA	1	0.277
8	Female	67	5.8924	26.5088	grey	GC	IIA	0	NA
9	Male	59	4.3337	15.2568	negtive	GC	IIB	0	0.318
10	Male	56	4.7536	10.3183	negtive	GC	IIIA	1	1.137
11	Male	68	5.3334	29.057	grey	GC	IIIB	1	NA
12	Male	73	7.3406	24.9792	negtive	GC	IIIC	1	0.324
13	Male	60	4.9837	8.1623	negtive	GC	IB	0	0.283
14	Male	66	5.6428	33.7323	postive	GC	IA	0	1.083
15	Male	67	5.479	4.21356	negtive	GC	IIIA	1	1
16	Male	70	1.826	3.42586	negtive	GC	IIIA	1	1.25
17	Male	70	4.6288	4.31203	negtive	GC	IIA	NA	NA
18	Male	62	5.1592	22.066	negtive	GC	IIIA	1	0.928
19	Male	59	5.245	14.6609	negtive	GC	IIIA	1	1.131
20	Female	39	5.0682	20.4787	negtive	GC	IIIA	1	1.299
21	Male	68	5.8404	33.2654	postive	GC	IIIA	1	1.33
22	Male	71	4.3376	10.6884	negtive	GC	IIIA	1	1.421
23	Male	70	6.766	20.1579	negtive	GC	IIIB	1	1.251
24	Female	64	4.9408	22.9896	negtive	GC	IIIB	1	0.353
25	Female	75	6.7192	8.67838	negtive	GC	IIB	1	0.321
26	Female	68	5.1332	12.162	negtive	GC	IB	0	0.411
27	Male	66	5.4088	5.23385	negtive	GC	IIA	0	0.275
28	Male	69	5.3672	11.892	negtive	GC	IIIC	1	0.354
29	Female	57	4.9187	21.9031	negtive	GC	IIB	0	1.023
30	Female	68	4.582	21.9642	negtive	GC	IIIB	1	0.891
31	Female	86	3.7925	7.5641	negtive	NGC	NA	NA	NA
32	Female	34	4.643	7.95644	negtive	NGC	NA	NA	NA
33	Male	73	4.1975	8.19586	negtive	NGC	NA	NA	NA
34	Female	40	4.967	10.607	negtive	NGC	NA	NA	NA
35	Female	84	3.887	8.41674	negtive	NGC	NA	NA	NA
36	Male	76	3.131	3.33488	negtive	NGC	NA	NA	NA
37	Male	72	2.9825	2.82824	negtive	NGC	NA	NA	NA
38	Female	28	3.5495	2.80352	negtive	NGC	NA	NA	NA
39	Female	23	3.32	10.8835	negtive	NGC	NA	NA	NA
40	Female	53	3.968	8.01514	negtive	NGC	NA	NA	NA
41	Female	28	3.8465	5.75996	negtive	NGC	NA	NA	NA
42	Male	58	3.8585	20.4701	negtive	NGC	NA	NA	NA
43	Female	41	0	21.7277	negtive	NGC	NA	NA	NA
44	Male	37	16.101	30.5617	postive	GC	IV	1	1.419
45	Female	48	0.982	13.1593	negtive	GC	IA	0	0.339
46	Female	60	14.619	35.3856	postive	GC	IV	1	1.24
47	Male	71	9.8415	31.5568	postive	NGC	NA	NA	NA
48	Male	66	1.1185	20.9615	negtive	GC	IIB	0	0.377
49	Female	55	5.051	40.6044	postive	GC	IIIC	1	0.985
50	Male	63	0	3.09626	negtive	NGC	NA	NA	NA
51	Female	35	0	17.789	negtive	GC	IIIB	1	NA
52	Male	61	3.075	29.2002	grey	GC	IIA	0	NA
53	Male	66	0	8.39438	negtive	GC	NA	NA	NA
54	Male	32	0	10.1648	negtive	NGC	NA	NA	NA
55	Female	63	3.0555	19.2063	negtive	GC	IV	1	0.399
56	Male	50	0.0395	25.1526	grey	NGC	NA	NA	NA
57	Male	70	0	16.4886	negtive	GC	III	1	NA
58	Male	61	0	29.363	grey	GC	II	0	NA
59	Female	51	0	12.2009	negtive	NGC	NA	NA	NA
60	Female	78	7.2285	40.3785	postive	GC	NA	NA	NA
61	Female	64	28.49	42.677	postive	GC	IV	1	1.417
62	Female	71	0	5.29915	negtive	NGC	NA	NA	NA
63	Male	70	0	30.233	postive	GC	IIB	0	NA
64	Male	64	2.8225	30.5566	postive	GC	I	0	0.394
65	Female	59	0	9.52076	negtive	NGC	NA	NA	NA
66	Male	66	2.139	21.6026	negtive	GC	IIIB	1	1.112
67	Male	36	0	16.5883	negtive	NGC	NA	NA	NA
68	Male	77	0	27.5173	grey	GC	IV	1	NA
69	Male	64	0	27.4054	grey	GC	IV	1	NA
70	Male	68	2.377	16.5334	negtive	GC	IIIB	1	0.251
71	Male	62	0	11.0263	negtive	NGC	NA	NA	NA
72	Male	68	4.9555	42.5105	postive	GC	NA	1	NA
73	Male	75	5.239	36.8206	postive	GC	IIIC	1	1.242
74	Male	59	0	14.5939	negtive	GC	IV	1	NA
75	Male	65	0	4.24647	negtive	NGC	NA	NA	NA
76	Female	61	2.8765	48.687	postive	GC	IIIB	1	0.377
77	Male	72	0.298	10.9536	negtive	GC	IA	0	0.246
78	Male	68	3.3895	41.3468	postive	GC	IIIC	1	0.418
79	Female	58	3.079	43.3187	postive	GC	IIIA	1	1.36
80	Female	55	3.133	37.5921	postive	GC	IIB	1	0.345
81	Female	47	3.133	13.3854	negtive	GC	IV	1	0.23
82	Female	60	10.3015	31.519	postive	GC	IV	1	1.401
83	Male	79	5.401	34.2425	postive	GC	IV	NA	NA
84	Male	60	2.9575	42.8638	postive	GC	IV	1	0.347
85	Male	55	1.7695	18.0719	negtive	GC	IIIb	1	1.334
86	Female	42	2.674	22.3273	negtive	GC	IIB	0	0.35
87	Male	41	4.888	29.7641	grey	GC	IV	1	NA
88	Male	52	0.73	16.8813	negtive	GC	IA	0	0.36
89	Female	56	1.6345	9.46148	negtive	GC	IV	NA	0.224
90	Female	23	1.837	4.14294	negtive	NGC	NA	NA	NA
91	Male	82	0	33.1525	postive	GC	IB	0	NA
92	Male	65	6.2515	24.9632	negtive	GC	IVa	0	1.105
93	Female	60	0	13.3506	negtive	GC	IV	1	NA
94	Male	69	6.3595	28.8393	grey	GC	IA	0	NA
95	Female	34	0.946	5.19311	negtive	NGC	NA	NA	NA
96	Male	71	4.807	23.3814	negtive	GC	NA	NA	NA
97	Female	73	3.8215	44.8835	postive	GC	IIIA	1	0.381
98	Male	71	1.3375	15.9496	negtive	GC	IIIB	1	1.291
99	Male	68	1.891	6.956	negtive	GC	IA	0	0.363
100	Female	51	2.998	35.212	postive	GC	IIIA	1	0.869
101	Male	41	2.215	5.07665	negtive	NGC	NA	NA	NA
102	Male	28	4.7665	26.514	grey	NGC	NA	NA	NA
103	Male	74	2.2015	31.6474	postive	GC	IIIA	1	1.038
104	Female	46	6.07465	35.6888	postive	GC	IIIA	1	0.315
105	Female	64	1.76815	16.5688	negtive	GC	IA	0	0.343
106	Male	76	12.175	47.8141	postive	GC	IIIA	1	NA
107	Female	66	4.726	49.0673	postive	GC	IIIC	1	1.144
108	Male	75	1.837	13.2311	negtive	GC	IA	0	0.405
109	Female	53	21.5325	31.7529	postive	GC	IV	1	1.462
110	Female	45	2.674	6.79375	negtive	NGC	NA	NA	NA
111	Female	82	1.2125	2.27591	negtive	NGC	NA	NA	NA
112	Female	52	0	6.68291	negtive	NGC	NA	NA	NA
113	Male	43	1.523	6.81506	negtive	NGC	NA	NA	NA
114	Male	49	3.413	7.62197	negtive	NGC	NA	NA	NA
115	Male	62	2.063	7.86224	negtive	NGC	NA	NA	NA
116	Female	51	5.06	8.41687	negtive	NGC	NA	NA	NA
117	Male	64	3.386	9.21044	negtive	NGC	NA	NA	NA
118	Female	64	1.2	10.5159	negtive	NGC	NA	NA	NA
119	Male	61	1.3475	15.6784	negtive	GC	Ia	0	NA
120	Male	74	2.18	16.3545	negtive	GC	IIA	1	0.819
121	Female	60	2.1845	20.3444	negtive	GC	IIIB	1	1.089
122	Female	53	1.83	20.4465	negtive	GC	I	0	0.229
123	Male	60	1.62	23.2744	negtive	GC	IIIA	1	1.23
124	Female	42	1.59	25.1598	grey	GC	IIIC	1	NA
125	Male	91	0.49	27.0947	grey	NGC	NA	NA	NA
126	Male	73	3.7235	27.5813	grey	GC	IIIA	1	NA
127	Female	45	3.44	27.8102	grey	GC	IV	1	NA
128	Male	66	0.7265	28.6885	grey	NGC	NA	NA	NA
129	Female	69	0.8	27.024	grey	NGC	NA	NA	NA
130	Male	33	2.42	24.6762	grey	NGC	NA	NA	NA
131	Female	64	7.5575	32.4161	postive	GC	IV	1	1.16
132	Male	71	11.2565	32.7865	postive	GC	IIIC	1	0.337
133	Male	72	16.9785	33.261	postive	GC	IIIC	1	1.324
134	Male	74	6.3695	34.405	postive	GC	IIIC	1	1.537
135	Female	58	11.2195	34.6987	postive	GC	IIIC	1	1.354
136	Male	74	0	29.2692	grey	NGC	NA	NA	NA
137	Male	56	5.0465	27.3757	grey	NGC	NA	NA	NA
138	Female	47	2.37	22.6937	negtive	GC	IV	1	0.31
139	Male	61	3.2915	10.6741	negtive	NGC	NA	NA	NA
140	Male	59	2.792	15.7385	negtive	GC	IIB	1	0.927
141	Male	61	5.9105	13.7129	negtive	GC	IIIB	1	0.332
142	Male	72	3.305	23.49	negtive	GC	NA	NA	NA
143	Female	47	5.0735	17.2202	negtive	GC	NA	1	NA
144	Male	26	9.839	26.8498	grey	NGC	NA	NA	NA
145	Male	61	5.0465	7.2035	negtive	NGC	NA	NA	NA
146	Female	59	7.004	31.2247	postive	NGC	NA	NA	NA
147	Male	69	3.591	20.3564	negtive	GC	IIIC	1	0.311
148	Male	34	1.55	20.59	negtive	GC	IV	1	1.182
149	Male	78	4.6305	24.4477	negtive	GC	IIIC	1	1.074
150	Female	50	1.809	7.69138	negtive	NGC	NA	NA	NA
151	Female	30	3.5505	10.851	negtive	NGC	NA	NA	NA
152	Female	48	4.644	9.6803	negtive	NGC	NA	NA	NA
