## Supplementary material for "*Candida albicans* reprograms host inosine metabolism to drive immunosuppressive macrophage polarization and gastric cancer carcinogenesis": Table S4

### Sheet: Sheet1
Gene	Primer	Sequence
Candida albicans	Forward 5’-3’	AATCATCCGTATCTTCATCCA
	Reverse 5’-3’	GTATTCCAACTGCGTCATCTG
β-actin	Forward 5’-3’	TGCTGAACGTATGCAAAAGG
	Reverse 5’-3’	TGAACAATGGATGGACCAGA
Als3	Forward 5’-3’	CTGGACCACCAGGAAACACT
	Reverse 5’-3’	ACCTGGAGGAGCAGTGAAAG
Cph1	Forward 5’-3’	AACCCGGCATTAGCAGTAGATG
	Reverse 5’-3’	CAGAGTGCTAATGGTGGAGAAGAA
Eap1	Forward 5’-3’	TGTGATGGCGGTTCTTGTTC
	Reverse 5’-3’	GGTAGTGACGGTGATGATAGTGACA
Efg1	Forward 5’-3’	CCAGGGTGGTGCTGCTAATAG
	Reverse 5’-3’	GGGTGAAGGGTGAACTGAACC
Hwp1	Forward 5’-3’	GCTACCACTTCAGAATCATCATC
	Reverse 5’-3’	GCACCTTCAGTCGTAGAGACG
Sacal	Forward 5’-3’	TTTATCAACTTGTCACACCAGA
	Reverse 5’-3’	GGTCAAAGTTTGAAGATATACGT
GAPDH	Forward 5’-3’	ACCATCATCCCTGCCTCTAC
	Reverse 5’-3’	CCTGTTGCTGTAGCCAAAT
CD80	Forward 5’-3’	CGTGACCAAGGAAGTGAAAGAAGTG
	Reverse 5’-3’	TTTGCCAGTAGATGCGAGTTTGTG
IL-1β	Forward 5’-3’	GTGGCAATGAGGATGACTTGTTC
	Reverse 5’-3’	TAGTGGTGGTCGGAGATTCGTA
CD163	Forward 5’-3’	ACAATGAAGATGCTGGCGTGAC
	Reverse 5’-3’	TCTCTGAATCTCCACCTCAACTGTC
CD206	Forward 5’-3’	TGGACTGGGCTGAATGATGT
	Reverse 5’-3’	TAGCCTCGTTTACTGTCGCA
Gapdh	Forward 5’-3’	AAGAAGGTGGTGAAGCAGGCAT
	Reverse 5’-3’	CGGCATCGAAGGTGGAAGAGTG
Cd206	Forward 5’-3’	TGGACTGGGCTGAATGATGT
	Reverse 5’-3’	TAGCCTCGTTTACTGTCGCA
Cd163	Forward 5’-3’	GGCAGTAGCAATATGTCTCCAACC
	Reverse 5’-3’	GATGGTGTCTTGTCTGAAGGTATGG
Cd80	Forward 5’-3’	AAGACCCTCCTGATAGCAAGAACAC
	Reverse 5’-3’	GATGATGACAACGATGACGACGAC
Il-1β	Forward 5’-3’	GGTGTGTGACGTTCCCATTA
	Reverse 5’-3’	ATTGAGGTGGAGAGCTTTCAG
A1R	Forward 5’-3’	CCACAGACCTACTTCCACACC
	Reverse 5’-3’	TACCGGAGAGGGATCTTGACC
A2AR	Forward 5’-3’	CGCTCCGGTACAATGGCTT
	Reverse 5’-3’	TTGTTCCAACCTAGCATGGGA
A2BR	Forward 5’-3’	TGCACTGACTTCTACGGCTG
	Reverse 5’-3’	GGTCCCCGTGACCAAACTT
A3R	Forward 5’-3’	TCATTCTACTCTCCTTGGCTCTC
	Reverse 5’-3’	GTGGGCATTGTAGTTGCAGAT
A2ar	Forward 5’-3’	GCCATCCCATTCGCCATCA
	Reverse 5’-3’	GCAATAGCCAAGAGGCTGAAGA
siScramble	Forward 5’-3’	UUCUCCGAACGUGUCACGUTT
	Reverse 5’-3’	ACGUGACACGUUCGGAGAATT
siA1R-1	Forward 5’-3’	GCAAGCAGCUCAACAAGAAGGTT
	Reverse 5’-3’	UUCUUGUUGAGCUGCUUGCGGTT
siA1R-2	Forward 5’-3’	GCAUGGAGUACAUGGUCUACUTT
	Reverse 5’-3’	UAGACCAUGUACUCCAUGCUGTT
siA2AR-1	Forward 5’-3’	GGUCCACACUGCAGAAGGATT
	Reverse 5’-3’	UCCUUCUGCAGUGUGGACCTT
siA2AR-2	Forward 5’-3’	GCUGGUGAGUGGAGGGAGUTT
	Reverse 5’-3’	ACUCCCUCCACUCACCAGCTT
siA2BR-1	Forward 5’-3’	GAUACAAAUCCACAAGAAACATT
	Reverse 5’-3’	UUUCUUGUGGAUUUGUAUCUUTT
siA2BR-2	Forward 5’-3’	GGAUUGACAAAUAUAUUUAUGTT
	Reverse 5’-3’	UAAAUAUAUUUGUCAAUCCUUTT
siA3R-1	Forward 5’-3’	GGGAGUUCAAGACGGCUAAGUTT
	Reverse 5’-3’	UUAGCCGUCUUGAACUCCCGUTT
siA3R-2	Forward 5’-3’	AGAAGUUCAAGGAAACCUACCTT
	Reverse 5’-3’	UAGGUUUCCUUGAACUUCUUUTT
siA2ar-1	Forward 5’-3’	GGAAGACAGAAACUAUGAAAGTT
	Reverse 5’-3’	UUCAUAGUUUCUGUCUUCCAGTT
siA2ar-2	Forward 5’-3’	GGGAGCUGCUGACCUAGAAGUTT
	Reverse 5’-3’	UUCUAGGUCAGCAGCUCCCUGTT
